# Decoding rRNA sequences for improved metagenomics of sylvatic mosquito species

**DOI:** 10.1101/2022.02.01.478639

**Authors:** Cassandra Koh, Lionel Frangeul, Hervé Blanc, Carine Ngoagouni, Sébastien Boyer, Philippe Dussart, Nina Grau, Romain Girod, Jean-Bernard Duchemin, Maria-Carla Saleh

**Author notes:** To whom correspondence should be addressed. Corresponding author: Maria-Carla Saleh. Philippe Dussart, Institut Pasteur de Madagascar, Antananarivo 101, Madagascar; Nina Grau, Sciences Economiques et Sociales de la Santé et Traitement de l’Information Médicale, Faculté de Médecine, Marseille 13005, France.

## Abstract

As mosquito-borne virus epidemics are often preceded by undetected spillover events, surveillance and virus discovery studies in non-urban mosquitoes informs pre-emptive and responsive public health measures. RNA-seq metagenomics is a popular methodology but it is constrained by overabundant rRNA. The lack of reference sequences for most mosquito species is a major impediment against physical and computational removal of rRNA reads.

We describe a strategy to assemble novel rRNA sequences from mosquito specimens, producing an unprecedented dataset of 234 full-length 28S and 18S rRNA sequences of 33 medically important species from countries with known histories of mosquito-borne virus circulation (Cambodia, the Central African Republic, Madagascar, and French Guiana). We also evaluate the utility of rRNA sequences as molecular barcodes relative to the mitochondrial *cytochrome* c *oxidase I* (COI) gene. We show that rRNA sequences can be used for species identification when COI sequences are ambiguous or unavailable, revealing evolutionary relationships concordant with contemporary mosquito systematics.

This expansion of the rRNA reference library improves mosquito RNA-seq metagenomics by permitting the optimization of species-specific rRNA depletion protocols for a broader species range and streamlined species identification by rRNA barcoding. In addition, rRNA barcodes could serve as an additional tool for mosquito taxonomy and phylogeny.
