## Supplementary Table S1 for "Decoding rRNA sequences for improved metagenomics of sylvatic mosquito species"

### Sheet: Supp Table 1
Sequence ID	Taxonomy [Genus {subgenus} species]	Origin	Collection site	Collection period	Blood engorged (Y/N)	Sample ID	COI accession number	18S accession number	28S accession number
Ae_albopictus_KH_S1	Aedes (Stegomyia) albopictus	Cambodia	Rattanakiri	Dec 2019	N	1	OM630613	OM350214	OM542460
Ae_albopictus_KH_S2	Aedes (Stegomyia) albopictus	Cambodia	Rattanakiri	Dec 2019	N	2	OM630614	OM350220	OM542373
Ae_albopictus_KH_S3	Aedes (Stegomyia) albopictus	Cambodia	Rattanakiri	Dec 2019	N	3	OM630615	OM350316	OM542374
An_baezai_KH_S4	Anopheles (Anopheles) baezai	Cambodia	Koh Kong	Mar 2019	N	4	OM630631	OM350327	OM542357
An_baezai_KH_S5	Anopheles (Anopheles) baezai	Cambodia	Koh Kong	Mar 2019	N	5	OM630632	OM350233	OM542440
An_baezai_KH_S6	Anopheles (Anopheles) baezai	Cambodia	Koh Kong	Mar 2019	N	6	OM630633	OM350234	OM542358
Cx_pseudovishnui_KH_S7	Culex (Culex) pseudovishnui	Cambodia	Rattanakiri	Dec 2019	N	7	OM630689	OM350285	OM542413
Cx_pseudovishnui_KH_S8	Culex (Culex) pseudovishnui	Cambodia	Rattanakiri	Dec 2019	N	8	OM630690	OM350286	OM542414
Cx_pseudovishnui_KH_S9	Culex (Culex) pseudovishnui	Cambodia	Rattanakiri	Dec 2019	N	9	OM630691	OM350287	OM542415
Ma_indiana_KH_S10	Mansonia (Mansonioides) indiana	Cambodia	Battambong	Nov 2019	N	10	OM630698	OM350295	OM542422
Ma_uniformis_KH_S11	Mansonia (Mansonioides) uniformis	Cambodia	Battambong	Nov 2019	N	11	OM630699	OM350296	OM542423
Ma_indiana_KH_S12	Mansonia (Mansonioides) indiana	Cambodia	Battambong	Nov 2019	N	12	OM630700	OM350297	OM542424
Cx_sp.1_KH_S13	Culex sp.1	Cambodia	Prek Toal	Feb 2019	N	13	OM630672	OM350267	OM542395
Cx_orientalis_KH_S14	Culex (Culex) orientalis	Cambodia	Prek Toal	Feb 2019	N	14	OM630673	OM350268	OM542396
Ma_uniformis_KH_S15	Mansonia (Mansonioides) uniformis	Cambodia	Battambong	Nov 2019	N	15	OM630705	OM350303	OM542430
Ma_uniformis_KH_S16	Mansonia (Mansonioides) uniformis	Cambodia	Battambong	Nov 2019	N	16	OM630706	OM350305	OM542432
Ma_uniformis_KH_S17	Mansonia (Mansonioides) uniformis	Cambodia	Battambong	Nov 2019	N	17	OM630707	OM350304	OM542431
Cx_bitaeniorhynchus_KH_S18	Culex (Oculeomyia) bitaeniorhynchus	Cambodia	Battambong	Nov 2019	N	18	OM630656	OM350255	OM542381
Cx_bitaeniorhynchus_KH_S19	Culex (Oculeomyia) bitaeniorhynchus	Cambodia	Battambong	Nov 2019	N	19	OM630657	OM350256	OM542382
Cx_bitaeniorhynchus_KH_S20	Culex (Oculeomyia) bitaeniorhynchus	Cambodia	Battambong	Nov 2019	N	20	OM630658	OM350257	OM542383,OM542384
Cx_tritaeniorhynchus_KH_S21	Culex (Culex) tritaeniorhynchus	Cambodia	Battambong	Nov 2019	N	21	OM630680	OM350277	OM542404
Cx_tritaeniorhynchus_KH_S22	Culex (Culex) tritaeniorhynchus	Cambodia	Battambong	Nov 2019	N	22	OM630681	OM350278	OM542405
Cx_tritaeniorhynchus_KH_S23	Culex (Culex) tritaeniorhynchus	Cambodia	Battambong	Nov 2019	N	23	OM630682	OM350279	OM542406
Ae_aegypti_CF_S24	Aedes (Stegomyia) aegypti	Central African Republic	Pissa	Jun 2019	N	24	OM630610	OM350314	OM542339
Ae_aegypti_CF_S25	Aedes (Stegomyia) aegypti	Central African Republic	Pissa	Jun 2019	N	25	OM630611	OM350215	OM542340
Ae_aegypti_CF_S26	Aedes (Stegomyia) aegypti	Central African Republic	Pissa	Jun 2019	N	26	OM630612	OM350216	OM542341
Ae_simpsoni_CF_S27	Aedes (Stegomyia) simpsoni	Central African Republic	Pissa	Jun 2019	N	27	OM630619	OM350221	OM542345
Ae_simpsoni_CF_S28	Aedes (Stegomyia) simpsoni	Central African Republic	Pissa	Jun 2019	N	28	OM630620	OM350222	OM542346
Ae_simpsoni_CF_S29	Aedes (Stegomyia) simpsoni	Central African Republic	Pissa	Jun 2019	N	29	OM630621	OM350223	OM542347
Ae_vittatus_CF_S30	Aedes (Fredwardsius) vittatus	Central African Republic	Gbozo	Aug 2019	Y	30	OM630628	OM350230	OM542439
Ae_vittatus_CF_S31	Aedes (Fredwardsius) vittatus	Central African Republic	Gbozo	Aug 2019	N	31	OM630629	OM350231	OM542355
Ae_vittatus_CF_S32	Aedes (Fredwardsius) vittatus	Central African Republic	Gbozo	Aug 2019	N	32	OM630630	OM350232	OM542356
Ma_sp.1_CF_S33	Mansonia sp.1	Central African Republic	Bayanga	Nov 2019	Y	33	N/A	OM350294	OM542449
Ma_sp.2_CF_S34	Mansonia sp.2	Central African Republic	Bayanga	Nov 2019	Y	34	N/A	OM350322	OM542450,OM542456
Ho_sp.1_CF_S34	Horreolanus sp.1	Central African Republic	Bayanga	Nov 2019	-	34	N/A	OM350325	OM542457
Ho_sp.2_CF_S34	Horreolanus sp.2	Central African Republic	Bayanga	Nov 2019	-	34	N/A	OM350326	OM542458
Ma_sp.3_CF_S35	Mansonia sp.3	Central African Republic	Bayanga	Nov 2019	Y	35	N/A	OM350323	OM542451
Ae_albopictus_CF_S36	Aedes (Stegomyia) albopictus	Central African Republic	Pissa	Jun 2019	N	36	OM630616	OM350217	OM542342
Ae_albopictus_CF_S37	Aedes (Stegomyia) albopictus	Central African Republic	Pissa	Jun 2019	N	37	OM630617	OM350218	OM542343
Ae_albopictus_CF_S38	Aedes (Stegomyia) albopictus	Central African Republic	Pissa	Jun 2019	N	38	OM630618	OM350219	OM542344
An_coustani_CF_S39	Anopheles (Anopheles) coustani	Central African Republic	Pissa	Jan 2020	N	39	OM630634	OM350235	OM542359
An_coustani_CF_S40	Anopheles (Anopheles) coustani	Central African Republic	Pissa	Jan 2020	N	40	OM630635	OM350236	OM542360
An_coustani_CF_S41	Anopheles (Anopheles) coustani	Central African Republic	Pissa	Jan 2020	N	41	OM630636	OM350237	OM542361
An_funestus_CF_S42	Anopheles (Cellia) funestus	Central African Republic	Pissa	Jun 2019	Y	42	OM630640	OM350241	OM542365
An_funestus_CF_S43	Anopheles (Cellia) funestus	Central African Republic	Pissa	Jun 2019	Y	43	OM630641	OM350242	OM542366
An_funestus_CF_S44	Anopheles (Cellia) funestus	Central African Republic	Pissa	Jun 2019	Y	44	OM630642	OM350243	OM542367
An_gambiae_CF_S45	Anopheles (Cellia) gambiae	Central African Republic	Pissa	Jun 2019	Y	45	OM630645	OM350245	OM542369,OM542370
An_gambiae_CF_S46	Anopheles (Cellia) gambiae	Central African Republic	Pissa	Jun 2019	Y	46	OM630646	OM350246	OM542371
An_gambiae_CF_S47	Anopheles (Cellia) gambiae	Central African Republic	Pissa	Jun 2019	Y	47	N/A	OM350247	OM542372
Cx_sp.2_CF_S48	Culex sp.2	Central African Republic	Bayanga	Nov 2019	Y	48	OM630669	OM350269	OM542446
Cx_sp.2_CF_S49	Culex sp.2	Central African Republic	Bayanga	Nov 2019	Y	49	OM630670	OM350315	OM542397
Cx_sp.2_CF_S50	Culex sp.2	Central African Republic	Bayanga	Nov 2019	Y	50	OM630671	OM350270	OM542398
Ma_uniformis_CF_S51	Mansonia (Mansonioides) uniformis	Central African Republic	Bouar	May 2019	Y	51	N/A	OM350301	OM542428
Cx_duttoni_CF_S52	Culex (Culex) duttoni	Central African Republic	Mbaiki	Jan 2019	Y	52	OM630704	OM350302	OM542429
Er_intermedius_CF_S54	Eretmapodites intermedius	Central African Republic	Pissa	Jun 2019	N	54	OM630692	OM350288	OM542416
Er_intermedius_CF_S55	Eretmapodites intermedius	Central African Republic	Pissa	Jun 2019	N	55	OM630693	OM350289	OM542417
Er_intermedius_CF_S56	Eretmapodites intermedius	Central African Republic	Pissa	Jun 2019	N	56	OM630694	OM350290	OM542418
Cx_antennatus_MG_S57	Culex (Culex) antennatus	Madagascar	Ambato Boeny	Feb 2019	N	57	OM630653	OM350253	OM542379
Cx_antennatus_MG_S58	Culex (Culex) antennatus	Madagascar	Ambato Boeny	Feb 2019	N	58	OM630654	OM350319	OM542444
Cx_antennatus_MG_S59	Culex (Culex) antennatus	Madagascar	Ambato Boeny	Feb 2019	N	59	OM630655	OM350254	OM542380
Cx_perexiguus_MG_S60	Culex (Culex) perexiguus	Madagascar	Amparafaravola	Feb 2019	N	60	OM630660	OM350258	OM542386
Cx_sp.3_MG_S61	Culex sp.3	Madagascar	Ambato Boeny	Aug 2019	N	61	OM630661	OM350259	OM542387
Cx_sp.4_MG_S62	Culex sp.4	Madagascar	Ambato Boeny	Aug 2019	N	62	OM630662	OM350260	OM542388
Cx_sp.3_MG_S63	Culex sp.3	Madagascar	Ambato Boeny	Feb 2019	N	63	OM630686	OM350282	OM542410
Mi_sp.1_MG_S64	Mimomyia sp.1	Madagascar	Ambato Boeny	Feb 2019	N	64	OM630687	OM350283	OM542411
Cx_sp.3_MG_S65	Culex sp.3	Madagascar	Ambato Boeny	Feb 2019	N	65	OM630688	OM350284	OM542412
An_coustani_MG_S66	Anopheles (Anopheles) coustani	Madagascar	Ambato Boeny	Feb 2019	N	66	OM630637	OM350238	OM542362
An_coustani_MG_S67	Anopheles (Anopheles) coustani	Madagascar	Ambato Boeny	Feb 2019	N	67	OM630638	OM350239	OM542363
An_squamosus_MG_S68	Anopheles (Cellia) squamosus	Madagascar	Ambato Boeny	Feb 2019	N	68	OM630639	OM350240	OM542364
An_funestus_MG_S69	Anopheles (Cellia) funestus	Madagascar	Ambato Boeny	Feb 2019	N	69	OM630643	OM350244	OM542368
An_funestus_MG_S70	Anopheles (Cellia) funestus	Madagascar	Ambato Boeny	Feb 2020	N	70	OM630644	OM350317	OM542441
An_gambiae_MG_S71	Anopheles (Cellia) gambiae	Madagascar	Ambato Boeny	Feb 2019	N	71	OM630647	OM350249	OM542442
An_gambiae_MG_S72	Anopheles (Cellia) gambiae	Madagascar	Ambato Boeny	Feb 2019	N	72	OM630648	OM350248	OM542443
An_gambiae_MG_S73	Anopheles (Cellia) gambiae	Madagascar	Ambato Boeny	Feb 2019	N	73	OM630649	OM350318	OM542459
Cx_quinquefasciatus_MG_S74	Culex (Culex) quinquefasciatus	Madagascar	Amparafaravola	Feb 2019	N	74	OM630674	OM350271	OM542399
Cx_quinquefasciatus_MG_S75	Culex (Culex) quinquefasciatus	Madagascar	Amparafaravola	Feb 2019	N	75	OM630675	OM350272	OM542447
Cx_perexiguus_MG_S76	Culex (Culex) perexiguus	Madagascar	Mampikony	Aug 2019	N	76	OM630676	OM350273	OM542400
Ma_uniformis_MG_S77	Mansonia (Mansonioides) uniformis	Madagascar	Ambato Boeny	Feb 2019	N	77	OM630708	OM350306	OM542433
Ma_uniformis_MG_S78	Mansonia (Mansonioides) uniformis	Madagascar	Ambato Boeny	Feb 2019	N	78	OM630709	OM350307	OM542434
Ma_uniformis_MG_S79	Mansonia (Mansonioides) uniformis	Madagascar	Ambato Boeny	Feb 2019	N	79	OM630710	OM350308	OM542435
Cx_poicilipes_MG_S82	Culex poicilipes	Madagascar	Mampikony	Feb 2019	N	82	OM630659	OM350320	OM542385,OM542445
Mi_mediolineata_MG_S83	Mimomyia mediolineata	Madagascar	Ambato Boeny	Feb 2019	N	83	OM630683	OM350280	OM542407
Cx_neavei_MG_S84	Culex (Culex) neavei	Madagascar	Ambato Boeny	Feb 2019	N	84	OM630684	OM350281	OM542408,OM542409
Ae_scapularis_GF_S85	Aedes (Ochlerotatus) scapularis	French Guiana	Hameau Prefontaine	Jul 2019	N	85	OM630624	OM350224	OM542348,OM542349
Ae_scapularis_GF_S86	Aedes (Ochlerotatus) scapularis	French Guiana	Hameau Prefontaine	Jul 2019	N	86	OM630622	OM350225	OM542350
Ae_scapularis_GF_S87	Aedes (Ochlerotatus) scapularis	French Guiana	Hameau Prefontaine	Jul 2019	N	87	OM630623	OM350226	OM542351
Ae_serratus_GF_S88	Aedes (Ochlerotatus) serratus	French Guiana	Hameau Prefontaine	Nov 2020	N	88	OM630625	OM350227	OM542352
Ae_serratus_GF_S89	Aedes (Ochlerotatus) serratus	French Guiana	Hameau Prefontaine	Nov 2020	N	89	OM630626	OM350228	OM542353
Ae_serratus_GF_S90	Aedes (Ochlerotatus) serratus	French Guiana	Hameau Prefontaine	Nov 2020	N	90	OM630627	OM350229	OM542354
Cq_venezuelensis_GF_S91	Coquillettidia venezuelensis	French Guiana	Hameau Prefontaine	Jul 2019	N	91	OM630650	OM350250	OM542375
Cq_venezuelensis_GF_S92	Coquillettidia venezuelensis	French Guiana	Hameau Prefontaine	Jul 2019	N	92	OM630651	OM350251	OM542376
Cq_venezuelensis_GF_S93	Coquillettidia venezuelensis	French Guiana	Hameau Prefontaine	Jul 2019	N	93	OM630652	OM350252	OM542377,OM542378
Cx_portesi_GF_S94	Culex sp. BTLHVDV-2014	French Guiana	Hameau Prefontaine	Jul 2019	N	94	OM630666	OM350264	OM542392
Cx_portesi_GF_S95	Culex sp. BTLHVDV-2014	French Guiana	Hameau Prefontaine	Jul 2019	N	95	OM630667	OM350265	OM542393
Cx_portesi_GF_S96	Culex sp. BTLHVDV-2014	French Guiana	Hameau Prefontaine	Jul 2019	N	96	OM630668	OM350266	OM542394
Cx_spissipes_GF_S97	Culex (Melanoconion) sp. DJS-2020	French Guiana	Hameau Prefontaine	Jul 2019	N	97	OM630677	OM350274	OM542401
Cx_spissipes_GF_S98	Culex (Melanoconion) sp. DJS-2020	French Guiana	Hameau Prefontaine	Jul 2019	N	98	OM630678	OM350275	OM542402
Cx_spissipes_GF_S99	Culex (Melanoconion) sp. DJS-2020	French Guiana	Hameau Prefontaine	Jul 2019	N	99	OM630679	OM350276	OM542403
Li_durhamii_GF_S100	Limatus durhamii	French Guiana	Hameau Prefontaine	Jul 2019	N	100	OM630695	OM350291	OM542419
Li_durhamii_GF_S101	Limatus durhamii	French Guiana	Hameau Prefontaine	Jul 2019	N	101	OM630696	OM350292	OM542420
Li_durhamii_GF_S102	Limatus durhamii	French Guiana	Hameau Prefontaine	Jul 2019	N	102	OM630697	OM350293	OM542421
Ma_sp.4_GF_S103	Mansonia sp.4	French Guiana	Hameau Prefontaine	Jan 2020	N	103	OM630701	OM350298	OM542425
Ma_sp.4_GF_S104	Mansonia sp.4	French Guiana	Hameau Prefontaine	Jan 2020	N	104	OM630702	OM350299	OM542426
Ma_titillans_GF_S105	Mansonia (Mansonia) titillans	French Guiana	Hameau Prefontaine	Jan 2020	N	105	OM630703	OM350300	OM542427
Cx_pedroi_GF_S106	Culex (Melanoconion) pedroi	French Guiana	Hameau Prefontaine	Nov 2020	N	106	OM630663	OM350261	OM542389
Cx_pedroi_GF_S107	Culex (Melanoconion) pedroi	French Guiana	Hameau Prefontaine	Nov 2020	N	107	OM630664	OM350262	OM542390
Cx_pedroi_GF_S108	Culex (Melanoconion) pedroi	French Guiana	Hameau Prefontaine	Nov 2020	N	108	OM630665	OM350263	OM542391
Ps_ferox_GF_S109	Psorophora ferox	French Guiana	Iracoubo	2009	N	109	OM630711	OM350309	OM542436
Ps_ferox_GF_S110	Psorophora ferox	French Guiana	Iracoubo	2009	N	110	OM630712	OM350310	OM542437
Ps_ferox_GF_S111	Psorophora ferox	French Guiana	Iracoubo	2009	N	111	OM630713	OM350324	OM542452
Ur_geometrica_GF_S112	Uranotaenia (Uranotaenia) geometrica	French Guiana		2010	N	112	OM630714	OM350311	OM542453
Ur_geometrica_GF_S113	Uranotaenia (Uranotaenia) geometrica	French Guiana		2010	N	113	N/A	OM350312	OM542454
Ur_geometrica_GF_S114	Uranotaenia (Uranotaenia) geometrica	French Guiana		2010	N	114	OM630715	OM350313	OM542438,OM542455
Cx_tritaeniorhynchus_MG_S115	Culex (Culex) tritaeniorhynchus	Madagascar	Ambato Boeny	Feb 2019	N	115	OM630685	OM350321	OM542448
