## Supplementary Table S2 for "Decoding rRNA sequences for improved metagenomics of sylvatic mosquito species"

### Sheet: Supp Table 2
Sequence ID	Sequence length	Morphological identification	BLASTn top hit species	BLASTn top hit accession	Query coverage	E-value	% identity	Comments
Ae_albopictus_KH_S1	699	Aedes albopictus	Aedes albopictus	MK714006.1	0.99	0	0.9971
Ae_albopictus_KH_S2	695	Aedes albopictus	Aedes albopictus	MK714006.1	1	0	0.9971
Ae_albopictus_KH_S3	695	Aedes albopictus	Aedes albopictus	MK714006.1	1	0	0.9971
An_baezai_KH_S4	658	Anopheles baezai	Anopheles darlingi	MF381626.1	1	0	0.9271	An baezai not found in GenBank databases
An_baezai_KH_S5	670	Anopheles baezai	Anopheles darlingi	MF381626.1	0.99	0	0.9281	An baezai not found in GenBank databases
An_baezai_KH_S6	659	Anopheles baezai	Anopheles darlingi	MF381626.1	1	0	0.9272	An baezai not found in GenBank databases
Cx_pseudovishnui_KH_S7	660	Culex vishnui	Culex pseudovishnui	MW321882.1	0.98	0	0.9892	95% similarity to Cx vishnui, 94% similarity with Cx tritaeniorhynchus
Cx_pseudovishnui_KH_S8	659	Culex vishnui	Culex pseudovishnui	MW321882.1	0.98	0	0.9938	95% similarity to Cx vishnui, 94% similarity with Cx tritaeniorhynchus
Cx_pseudovishnui_KH_S9	659	Culex vishnui	Culex pseudovishnui	MW321882.1	0.98	0	0.9892	95% similarity to Cx vishnui, 94% similarity with Cx tritaeniorhynchus
Ma_indiana_KH_S10	660	Mansonia indiana	Mansonia indiana	MK637632.1	0.98	0	0.9954
Ma_uniformis_KH_S11	686	Mansonia indiana	Mansonia uniformis	MK757484.1	0.99	0	0.9971	89.99% from Ma indiana MK637632.1
Ma_indiana_KH_S12	693	Mansonia indiana	Mansonia indiana	MK637632.1	0.97	0	0.9941
Cx_sp.1_KH_S13	687	Culex quinquefasciatus	Culex (Lophoceraomyia) sp. 5 HY-2020	MW321904.1	0.98	0	0.9439	90% from Cx quinquefasciatus GU188856.2
Cx_orientalis_KH_S14	662	Culex quinquefasciatus	Culex orientalis	MW228488.1	0.97	0	0.9829
Ma_uniformis_KH_S15	658	Mansonia uniformis	Mansonia uniformis	MK757484.1	1	0	0.9954
Ma_uniformis_KH_S16	654	Mansonia uniformis	Mansonia uniformis	MK757484.1	1	0	0.9939
Ma_uniformis_KH_S17	657	Mansonia uniformis	Mansonia uniformis	MK757484.1	0.99	0	0.9954
Cx_bitaeniorhynchus_KH_S18	658	Culex bitaeniorhynchus	Culex bitaeniorhynchus	HQ398898.1	0.97	0	0.9969
Cx_bitaeniorhynchus_KH_S19	650	Culex bitaeniorhynchus	Culex bitaeniorhynchus	HQ398898.1	0.98	0	0.9984
Cx_bitaeniorhynchus_KH_S20	652	Culex bitaeniorhynchus	Culex bitaeniorhynchus	HQ398898.1	0.98	0	0.9938
Cx_tritaeniorhynchus_KH_S21	695	Culex tritaeniorhynchus	Culex vishnui or Culex tritaeniorhynchus	MH374857.1	1	0	0.9957	99.69% to Cx tritaeniorhynchus MF179213.1
Cx_tritaeniorhynchus_KH_S22	690	Culex tritaeniorhynchus	Culex vishnui or Culex tritaeniorhynchus	MT876103.1	1	0	0.9957
Cx_tritaeniorhynchus_KH_S23	663	Culex tritaeniorhynchus	Culex tritaeniorhynchus	MT876103.1	0.99	0	0.9879
Ae_aegypti_CF_S24	689	Aedes aegypti	Aedes aegypti	MN299016.1	1	0	0.9956
Ae_aegypti_CF_S25	660	Aedes aegypti	Aedes aegypti	MN299024.1	1	0	0.997
Ae_aegypti_CF_S26	660	Aedes aegypti	Aedes aegypti	MN299024.1	1	0	0.997
Ae_simpsoni_CF_S27	644	Aedes opok	Aedes simpsoni	LC473669.1	0.97	0	0.9777	Ae opok not found in GenBank, sequence is 90% and 89% away from Ae luteocephalus and Ae africanus, sister species of Ae opok.
Ae_simpsoni_CF_S28	649	Aedes opok	Aedes simpsoni	MN552302.1	0.99	0	1	Ae opok not found in GenBank, sequence is 90% and 89% away from Ae luteocephalus and Ae africanus, sister species of Ae opok.
Ae_simpsoni_CF_S29	627	Aedes opok	Aedes simpsoni	MN552302.1	0.98	0	0.9887	Ae opok not found in GenBank, sequence is 90% and 89% away from Ae luteocephalus and Ae africanus, sister species of Ae opok.
Ae_vittatus_CF_S30	623	Aedes vittatus	Aedes vittatus	MN552298.1	1	0	0.9984
Ae_vittatus_CF_S31	622	Aedes vittatus	Aedes vittatus	MN552298.1	1	0	0.9968
Ae_vittatus_CF_S32	621	Aedes vittatus	Aedes vittatus	MN552298.1	1	0	0.9968
Ma_sp.1_CF_S33	-	Mansonia africana	-	-	-	-	-	No COI obtained
Ma_sp.2_CF_S34	-	Mansonia africana	-	-	-	-	-	No COI obtained
Ma_sp.3_CF_S35	-	Mansonia africana	-	-	-	-	-	No COI obtained
Ae_albopictus_CF_S36	627	Aedes albopictus	Aedes albopictus	MK995332.1	1	0	0.9984
Ae_albopictus_CF_S37	621	Aedes albopictus	Aedes albopictus	MK995332.1	1	0	1
Ae_albopictus_CF_S38	621	Aedes albopictus	Aedes albopictus	MK995332.1	1	0	1
An_coustani_CF_S39	621	Anopheles coustani	Anopheles coustani	MK585968.1	1	0	0.9984
An_coustani_CF_S40	621	Anopheles coustani	Anopheles coustani	MK585959.1	1	0	0.9903
An_coustani_CF_S41	699	Anopheles coustani	Anopheles coustani	MK585968.1	0.94	0	0.997
An_funestus_CF_S42	696	Anopheles funestus	Anopheles funestus	MK300231.1	1	0	0.9971
An_funestus_CF_S43	660	Anopheles funestus	Anopheles funestus	MT375215.1	1	0	0.9985
An_funestus_CF_S44	658	Anopheles funestus	Anopheles funestus	MT375215.1	1	0	0.997
An_gambiae_CF_S45	660	Anopheles gambiae	Anopheles gambiae	MG930895.1	0.86	0	0.9979
An_gambiae_CF_S46	659	Anopheles gambiae	Anopheles gambiae	MT375223.1	0.89	0	1
An_gambiae_CF_S47	-	Anopheles gambiae	-	-	-	-	-	No COI obtained
Cx_sp.2_CF_S48	653	Culex quinquefasciatus	Culex corniger	KM593015.1	1	0	0.9495	94% to all other Cx species
Cx_sp.2_CF_S49	660	Culex quinquefasciatus	Culex nigripalpus	KM593058.1	0.99	0	0.9465	94% to all other Cx species
Cx_sp.2_CF_S50	658	Culex quinquefasciatus	Culex bidens	MH931446.1	1	0	0.9468	94% to all other Cx species
Ma_uniformis_CF_S51	-	Mansonia uniformis	-	-	-	-	-	No COI obtained
Cx_duttoni_CF_S52	621	Mansonia uniformis	Culex duttoni	LC473629.1	1	0	0.9968
Er_intermedius_CF_S54	620	Eretmapodites sp.	Eretmapodites intermedius	MN552305.1	1	0	0.9952
Er_intermedius_CF_S55	621	Eretmapodites sp.	Eretmapodites intermedius	MN552305.1	1	0	0.9968
Er_intermedius_CF_S56	621	Eretmapodites sp.	Eretmapodites intermedius	MN552305.1	1	0	0.9968
Cx_antennatus_MG_S57	621	Culex antennatus	Culex antennatus	LC473659.1	1	0	1
Cx_antennatus_MG_S58	621	Culex antennatus	Culex antennatus	LC473659.1	1	0	1
Cx_antennatus_MG_S59	621	Culex antennatus	Culex antennatus	LC473659.1	1	0	1
Cx_perexiguus_MG_S60	621	Culex decens	Culex perexiguus	LC473634.1	1	0	0.9984
Cx_sp.3_MG_S61	685	Culex decens	Unknown Culex species	KU380436.1	0.96	0	0.9605
Cx_sp.4_MG_S62	687	Culex decens	Unknown Culex species	MT993494.1	0.99	0	0.9563
Cx_sp.3_MG_S63	687	Culex univittatus	Unknown Culex species	KU380436.1	0.95	0	0.965
Mi_sp.1_MG_S64	694	Culex univittatus	Mimomyia mimomyiaformis	LC473719.1	0.94	0	0.9255	Unknown Mimomyia species
Cx_sp.3_MG_S65	691	Culex univittatus	Unknown Culex species	KU380436.1	0.95	0	0.9666
An_coustani_MG_S66	669	Anopheles coustani	Anopheles coustani	NC_050693.1	0.99	0	0.994
An_coustani_MG_S67	659	Anopheles coustani	Anopheles coustani	NC_050693.1	0.99	0	0.9908
An_squamosus_MG_S68	653	Anopheles coustani	Anopheles squamosus	MK776741.1	1	0	1
An_funestus_MG_S69	654	Anopheles funestus	Anopheles funestus	MT375215.1	1	0	0.9985
An_funestus_MG_S70	654	Anopheles funestus	Anopheles funestus	MG742199.1	1	0	0.9969
An_gambiae_MG_S71	654	Anopheles gambiae	Anopheles gambiae	MT375222.1	1	0	0.9985
An_gambiae_MG_S72	654	Anopheles gambiae	Anopheles gambiae	MT375222.1	1	0	0.9985
An_gambiae_MG_S73	622	Anopheles gambiae	Anopheles gambiae	MT375222.1	1	0	1
Cx_quinquefasciatus_MG_S74	654	Culex quinquefasciatus	Culex pipiens	MT199095.1	1	0	1	99.85% to Cx quinquefasciatus
Cx_quinquefasciatus_MG_S75	647	Culex quinquefasciatus	Culex quinquefasciatus	MH423504.1	1	0	0.9815	Also 98% to Cx pipiens
Cx_perexiguus_MG_S76	621	Culex quinquefasciatus	Culex perexiguus	LC473634.1	1	0	0.9952	Same SNPs to Cx pipiens MH374861.1
Ma_uniformis_MG_S77	621	Mansonia uniformis	Mansonia uniformis	KU187165.1	1	0	1
Ma_uniformis_MG_S78	621	Mansonia uniformis	Mansonia uniformis	KU187165.1	1	0	1
Ma_uniformis_MG_S79	626	Mansonia uniformis	Mansonia uniformis	KU187157.1	1	0	0.9968
Cx_poicilipes_MG_S82	689	Culex bitaeniorhynchus	Culex poicilipes	LC473618.1	0.95	0	0.997
Mi_mediolineata_MG_S83	694	Culex tritaeniorhynchus	Mimomyia mediolineata	LC473723.1	0.94	0	0.9939
Cx_neavei_MG_S84	671	Culex tritaeniorhynchus	Culex neavei	LC473635.1	0.98	0	0.9985
Ae_scapularis_GF_S85	659	Aedes scapularis	Aedes scapularis	MN997484.1	0.97	0	0.9876
Ae_scapularis_GF_S86	658	Aedes scapularis	Aedes scapularis	MF172265.1	0.97	0	0.9938
Ae_scapularis_GF_S87	654	Aedes scapularis	Aedes scapularis	MF172265.1	0.98	0	0.9922
Ae_serratus_GF_S88	660	Aedes serratus	Aedes serratus	MF172269.1	0.97	0	0.9891
Ae_serratus_GF_S89	660	Aedes serratus	Aedes serratus	MF172268.1	0.97	0	0.9922
Ae_serratus_GF_S90	654	Aedes serratus	Aedes serratus	MF172268.1	0.98	0	0.9907
Cq_venezuelensis_GF_S91	658	Coquillettidia venezuelensis	Coquillettidia venezuelensis	MN997703.1	0.97	0	0.9798
Cq_venezuelensis_GF_S92	621	Coquillettidia venezuelensis	Coquillettidia venezuelensis	MN997703.1	1	0	0.9807
Cq_venezuelensis_GF_S93	621	Coquillettidia venezuelensis	Coquillettidia venezuelensis	MN997703.1	1	0	0.9775
Cx_portesi_GF_S94	653	Culex portesi	Culex portesi	in-house reference library			98.5-100%	reference sequence provided by Amandine Guidez, IP Guyane
Cx_portesi_GF_S95	693	Culex portesi	Culex portesi	in-house reference library			98.5-100%	reference sequence provided by Amandine Guidez, IP Guyane
Cx_portesi_GF_S96	687	Culex portesi	Culex portesi	in-house reference library			98.5-100%	reference sequence provided by Amandine Guidez, IP Guyane
Cx_spissipes_GF_S97	672	Culex spissipes	Culex spissipes	in-house reference library			98.5-100%	reference sequence provided by Amandine Guidez, IP Guyane
Cx_spissipes_GF_S98	663	Culex spissipes	Culex spissipes	in-house reference library			98.5-100%	reference sequence provided by Amandine Guidez, IP Guyane
Cx_spissipes_GF_S99	660	Culex spissipes	Culex spissipes	in-house reference library			98.5-100%	reference sequence provided by Amandine Guidez, IP Guyane
Li_durhamii_GF_S100	653	Limatus durhamii	Limatus durhamii	MF172330.1	0.98	0	0.9984
Li_durhamii_GF_S101	621	Limatus durhamii	Limatus durhamii	MF172330.1	1	0	1
Li_durhamii_GF_S102	699	Limatus durhamii	Limatus durhamii	MF172330.1	0.94	0	1
Ma_sp.4_GF_S103	621	Mansonia titillans	Mansonia sp.	MT329066.1	1	0	0.9984	87.12% to Ma titillans MN968244.1
Ma_sp.4_GF_S104	695	Mansonia titillans	Mansonia sp.	MT329066.1	0.95	0	0.9985	87.39% to Ma titillans MN968244.1
Ma_titillans_GF_S105	669	Mansonia titillans	Mansonia titillans	MN968244.1	0.98	0	0.997
Cx_pedroi_GF_S106	653	Culex pedroi	Culex pedroi	KX779887.1	0.98	0	0.986
Cx_pedroi_GF_S107	661	Culex pedroi	Culex pedroi	KX779887.1	0.97	0	0.9876
Cx_pedroi_GF_S108	621	Culex pedroi	Culex pedroi	KX779887.1	0.99	0	0.9887
Ps_ferox_GF_S109	633	Psorophora ferox	Psorophora ferox	MF172349.1	1	0	0.9968
Ps_ferox_GF_S110	621	Psorophora ferox	Psorophora ferox	MF172349.1	1	0	0.9968
Ps_ferox_GF_S111	621	Psorophora ferox	Psorophora ferox	MF172347.1	0.99	0	0.9951
Ur_geometrica_GF_S112	621	Uranotaenia geometrica	Uranotaenia geometrica	NC_044662.1	1	0	1
Ur_geometrica_GF_S113	-	Uranotaenia geometrica	-	-	-	-	-	No COI obtained
Ur_geometrica_GF_S114	621	Uranotaenia geometrica	Uranotaenia geometrica	NC_044662.1	1	0	1
Cx_tritaeniorhynchus_MG_S115	653	Culex tritaeniorhynchus	Culex tritaeniorhynchus	MK861440.1	1	0	0.9877
